# Characterization and description of *Faecalibacterium butyricigenerans* sp. nov. and *F. longum* sp. nov., isolated from human faeces

**DOI:** 10.1101/2020.12.09.414284

**Authors:** Yuanqiang Zou, Xiaoqian Lin, Wenbin Xue, Ying Dai, Karsten Kristiansen, Liang Xiao

## Abstract

Exploiting a pure culture strategy to investigate the composition of human gut microbiota, two novel anaerobes, designated strains AF52-21^T^ and CM04-06^T^, were isolated from faeces of two healthy Chinese donors and characterized using a polyphasic approach. The two strains were Gram-stain-negative, non-motile, and rod-shaped. Both strains grew optimally at 37°C and pH 7.0. Phylogenetic analysis based on 16S rRNA gene sequences revealed that the two strain clustered with species of the genus *Faecalibacterium* and were most closely related to *Faecalibacterium prausnitzii* ATCC 27768^T^ with sequence similarity of 97.18% and 96.87%, respectively. The two isolates shared a 16S rRNA gene sequence identity of 98.69%. Draft genome sequencing was performed for strains AF52-21^T^ and CM04-06^T^, generating genome sizes of 2.85 Mbp and 3.01 Mbp. The calculated average nucleotide identity values between the genomes of the strains AF52-21^T^ and CM04-06^T^ compared to *Faecalibacterium prausnitzii* ATCC 27768^T^ were 83.20% and 82.54%, respectively, and 90.09% when comparing AF52-21^T^ and CM04-06^T^. Both values were below the previously proposed species threshold (95%), supporting their recognition as novel species in the genus *Faecalibacterium*. The genomic DNA G+C contents of strain AF52-21^T^ and CM04-06^T^ calculated from genome sequences were 57.77 mol% and 57.51 mol%, respectively. Based on the phenotypic, chemotaxonomic and phylogenetic characteristics, we conclude that both strains represent two new *Faecalibacterium* species, for which the names *Faecalibacterium butyricigenerans* sp. nov. (type strain AF52-21^T^ = CGMCC 1.5206^T^ = DSM 103434^T^) and *Faecalibacterium longum* sp. nov. (type strain CM04-06^T^ = CGMCC 1.5208^T^ = DSM 103432^T^) are proposed.
