## Supplementary Table S1 for "Characterization and description of *Faecalibacterium butyricigenerans* sp. nov. and *F. longum* sp. nov., isolated from human faeces"

### Sheet: Supplementary Table S1
function code	function	AF52-21		CM04-06		ATCC 27768
		Gene Count	% of Total Genes	Gene Count	% of Total Genes	Gene Count	% of Total Genes
C	Energy production and conversion	100	0.0436872	99	0.0395052	103	0.0413323
D	Cell cycle control, cell division, chromosome partitioning	34	0.0148536	43	0.0171588	47	0.0188604
E	Amino acid transport and metabolism	184	0.0803844	186	0.0742219	173	0.0694222
F	Nucleotide transport and metabolism	74	0.0323285	74	0.0295291	72	0.0288925
G	Carbohydrate transport and metabolism	176	0.0768895	181	0.0722267	209	0.0838684
H	Coenzyme transport and metabolism	91	0.0397554	98	0.0391061	92	0.0369181
I	Lipid transport and metabolism	64	0.0279598	68	0.0271349	64	0.0256822
J	Translation, ribosomal structure and biogenesis	200	0.0873744	200	0.0798085	201	0.0806581
K	Transcription	155	0.0677152	185	0.0738228	196	0.0786517
L	Replication, recombination and repair	136	0.0594146	153	0.0610535	156	0.0626003
M	Cell wall/membrane/envelope biogenesis	114	0.0498034	111	0.0442937	116	0.046549
N	Cell motility	12	0.00524246	8	0.00319234	14	0.00561798
O	Posttranslational modification, protein turnover, chaperones	74	0.0323285	78	0.0311253	79	0.0317014
P	Inorganic ion transport and metabolism	92	0.0401922	101	0.0403033	75	0.0300963
Q	Secondary metabolites biosynthesis, transport and catabolism	18	0.0078637	20	0.00798085	19	0.0076244
R	General function prediction only	170	0.0742682	178	0.0710295	176	0.070626
S	Function unknown	89	0.0388816	93	0.0371109	98	0.0393258
T	Signal transduction mechanisms	98	0.0428135	105	0.0418994	109	0.04374
U	Intracellular trafficking, secretion, and vesicular transport	32	0.0139799	35	0.0139665	38	0.0152488
V	Defense mechanisms	78	0.034076	100	0.0399042	77	0.0308989
X	Mobilome: prophages, transposons	37	0.0161643	47	0.018755	36	0.0144462
Z	Cytoskeleton	1	0.000436872	1	0.000399042	2	0.000802568
Not in COG	Not in COG	260	0.113587	342	0.136472	340	0.136437
