## Supplementary Table S2 for "Characterization and description of *Faecalibacterium butyricigenerans* sp. nov. and *F. longum* sp. nov., isolated from human faeces"

### Sheet: DAP
Gene /Protein related to DAP	AF52-21T	CM04-06T	ATCC 27768T
4-hydroxy-tetrahydrodipicolinate reductase (EC 1.17.1.8)	AF52-21.Scaf1: 248922..249680	CM04-06A.Scaf1: 485465..484707	ATCC-27768.Scaf2: 112025..112783
4-hydroxy-tetrahydrodipicolinate synthase (EC 4.3.3.7)	AF52-21.Scaf1: 247952..248845	CM04-06A.Scaf1: 486434..485541	ATCC-27768.Scaf2: 111058..111951
		CM04-06A.Scaf1: 708125..707226	ATCC-27768.Scaf8: 9055..9969
Aspartate-semialdehyde dehydrogenase (EC 1.2.1.11)	AF52-21.Scaf1: 246824..247906	CM04-06A.Scaf1: 487595..486483	ATCC-27768.Scaf2: 109886..111013
Aspartokinase (EC 2.7.2.4)	AF52-21.Scaf1: 251066..251533	CM04-06A.Scaf1: 315482..316681	ATCC-27768.Scaf2: 114173..114640
	AF52-21.Scaf4: 41612..40413	CM04-06A.Scaf1: 483321..482854	ATCC-27768.Scaf4: 189132..187933
Diaminopimelate decarboxylase (EC 4.1.1.20)	AF52-21.Scaf1: 151844..153148	CM04-06A.Scaf1: 586988..585690	ATCC-27768.Scaf4: 145766..144480
Diaminopimelate epimerase (EC 5.1.1.7)	AF52-21.Scaf6: 41663..42502	CM04-06A.Scaf6: 50667..49828	ATCC-27768.Scaf11: 13597..12758
L,L-diaminopimelate aminotransferase (EC 2.6.1.83)	AF52-21.Scaf6: 42572..43759	CM04-06A.Scaf6: 49718..48531	ATCC-27768.Scaf11: 12643..11456
N-acetyl-L,L-diaminopimelate deacetylase (EC 3.5.1.47)	AF52-21.Scaf3: 214671..213451	CM04-06A.Scaf6: 3512..4744	ATCC-27768.Scaf13: 47182..45965
UDP-N-acetylmuramoylalanyl-D-glutamate--2,6-diaminopimelate ligase (EC 6.3.2.13)	AF52-21.Scaf2: 145885..147363	CM04-06A.Scaf16: 38892..37414	ATCC-27768.Scaf6: 58143..59621
UDP-N-acetylmuramoylalanyl-D-glutamyl-2,6-diaminopimelate--D-alanyl-D-alanine ligase (EC 6.3.2.10)	AF52-21.Scaf2: 139527..140900	CM04-06A.Scaf16: 45305..43932	ATCC-27768.Scaf6: 51597..52979

### Sheet: Polar lipids
Gene /Protein related to Polar lipids	AF52-21T	CM04-06T	ATCC 27768T
1-acyl-sn-glycerol-3-phosphate acyltransferase (EC 2.3.1.51)	AF52-21.Scaf5: 64236..63628	CM04-06A.Scaf2: 103211..102486	ATCC-27768.Scaf1: 34950..35678
	AF52-21.Scaf8: 134315..135040	CM04-06A.Scaf5: 66767..67375	ATCC-27768.Scaf3: 75990..75379
ABC-type multidrug/protein/lipid transport system, ATPase component	AF52-21.Scaf7: 144246..145862	CM04-06A.Scaf1: 751898..753583	ATCC-27768.Scaf4: 202508..204319
Acyl carrier protein	AF52-21.Scaf2: 74763..75008	CM04-06A.Scaf19: 16014..16259	ATCC-27768.Scaf11: 13875..14111
	AF52-21.Scaf6: 41453..41019	CM04-06A.Scaf6: 50968..51201	ATCC-27768.Scaf3: 222636..222394
	AF52-21.Scaf6: 147592..147359	CM04-06A.Scaf8: 71225..71458	ATCC-27768.Scaf6: 59865..60092
Acyl-phosphate:glycerol-3-phosphate O-acyltransferase PlsY	AF52-21.Scaf3: 55591..54929	CM04-06A.Scaf1: 40829..41491	ATCC-27768.Scaf7: 80759..81421
Alcohol dehydrogenase (EC 1.1.1.1)			ATCC-27768.Scaf8: 7868..9034
Alcohol dehydrogenase (EC 1.1.1.1); Acetaldehyde dehydrogenase (EC 1.2.1.10)			ATCC-27768.Scaf3: 236571..235354
Cardiolipin synthetase (EC 2.7.8.-)	AF52-21.Scaf17: 953..2512	CM04-06A.Scaf1: 238636..240174	ATCC-27768.Scaf12: 86311..87870
	AF52-21.Scaf4: 118625..117087	CM04-06A.Scaf11: 75601..77217	ATCC-27768.Scaf21: 33225..34841
	AF52-21.Scaf9: 107406..109022		ATCC-27768.Scaf5: 85467..87008
CDP-diacylglycerol--glycerol-3-phosphate 3-phosphatidyltransferase (EC 2.7.8.5)	AF52-21.Scaf18: 1492..2073	CM04-06A.Scaf14: 31899..32480	ATCC-27768.Scaf10: 61777..61178
Dihydroxyacetone kinase family protein	AF52-21.Scaf4: 53472..55166	CM04-06A.Scaf1: 303303..301609	ATCC-27768.Scaf4: 34861..36555
Glycerate kinase (EC 2.7.1.31)		CM04-06A.Scaf3: 103434..103234	ATCC-27768.Scaf11: 29557..29357
Glycerol kinase (EC 2.7.1.30)	AF52-21.Scaf4: 162121..160622	CM04-06A.Scaf1: 725198..723699	ATCC-27768.Scaf6: 5227..3725
Glycerol-3-phosphate dehydrogenase (EC 1.1.5.3)			ATCC-27768.Scaf13: 45121..43676
Glycerol-3-phosphate dehydrogenase [NAD(P)+] (EC 1.1.1.94)	AF52-21.Scaf11: 76245..77270	CM04-06A.Scaf21: 25439..24414	ATCC-27768.Scaf7: 41466..42500
Octaprenyl diphosphate synthase (EC 2.5.1.90) / Dimethylallyltransferase (EC 2.5.1.1) / (2E,6E)-farnesyl diphosphate synthase (EC 2.5.1.10) / Geranylgeranyl pyrophosphate synthetase (EC 2.5.1.29)		CM04-06A.Scaf1: 473857..474747
Membrane-associated phospholipid phosphatase			ATCC-27768.Scaf3: 172565..173101
Phosphate:acyl-ACP acyltransferase PlsX	AF52-21.Scaf3: 103602..102595	CM04-06A.Scaf3: 7444..6437	ATCC-27768.Scaf12: 49665..50681
Phosphatidate cytidylyltransferase (EC 2.7.7.41)	AF52-21.Scaf4: 65101..64241	CM04-06A.Scaf1: 292927..293787	ATCC-27768.Scaf4: 45295..44435
Phosphatidylglycerophosphatase B (EC 3.1.3.27)	AF52-21.Scaf11: 94463..93924	CM04-06A.Scaf21: 7251..7790	ATCC-27768.Scaf3: 43444..43980
	AF52-21.Scaf21: 16966..17502	CM04-06A.Scaf8: 19829..20365

### Sheet: Polyamines 
Gene /Protein related to Polyamines	AF52-21T	CM04-06T	ATCC 27768T
5'-methylthioadenosine nucleosidase (EC 3.2.2.16) @ S-adenosylhomocysteine nucleosidase (EC 3.2.2.9)	AF52-21.Scaf8: 69720..69037	CM04-06A.Scaf2: 169647..170330	ATCC-27768.Scaf8: 37153..36470
ABC transporter, periplasmic spermidine putrescine-binding protein PotD (TC 3.A.1.11.1)	AF52-21.Scaf1: 195853..197085	CM04-06A.Scaf1: 508153..506921	ATCC-27768.Scaf5: 149710..150942
Agmatinase (EC 3.5.3.11)	AF52-21.Scaf4: 171993..172871	CM04-06A.Scaf1: 735184..736062	ATCC-27768.Scaf4: 244627..243752
Arginine decarboxylase (EC 4.1.1.19)	AF52-21.Scaf4: 169656..171125	CM04-06A.Scaf1: 732847..734316	ATCC-27768.Scaf4: 246963..245497
Arginine/ornithine antiporter ArcD	AF52-21.Scaf13: 32456..33040	CM04-06A.Scaf16: 21346..20033	ATCC-27768.Scaf1: 228824..228243
	AF52-21.Scaf2: 163084..164484	CM04-06A.Scaf17: 39776..39192
		CM04-06A.Scaf24: 23217..22498
Carboxynorspermidine decarboxylase, putative (EC 4.1.1.-)	AF52-21.Scaf4: 174169..175383	CM04-06A.Scaf1: 737354..738568	ATCC-27768.Scaf4: 242455..241244
Carboxynorspermidine dehydrogenase, putative (EC 1.1.1.-)	AF52-21.Scaf4: 172910..174169	CM04-06A.Scaf1: 736095..737354	ATCC-27768.Scaf4: 243714..242455
Putrescine transport ATP-binding protein PotA (TC 3.A.1.11.1)	AF52-21.Scaf1: 193140..194186	CM04-06A.Scaf1: 510866..509820	ATCC-27768.Scaf5: 146997..148043
Spermidine Putrescine ABC transporter permease component PotB (TC 3.A.1.11.1)	AF52-21.Scaf1: 194193..195008	CM04-06A.Scaf1: 509813..508998	ATCC-27768.Scaf5: 148050..148865
Spermidine Putrescine ABC transporter permease component potC (TC..3.A.1.11.1)	AF52-21.Scaf1: 195008..195856	CM04-06A.Scaf1: 508998..508150	ATCC-27768.Scaf5: 148865..149713
Spermidine synthase (EC 2.5.1.16)	AF52-21.Scaf4: 171136..171996	CM04-06A.Scaf1: 734327..735187	ATCC-27768.Scaf4: 245484..244627

### Sheet: Teichoic and lipoteichoic acids
Gene /Protein related to Teichoic and lipoteichoic acids	AF52-21T	CM04-06T	ATCC 27768T
Cell wall teichoic acid glycosylation protein gtcA	AF52-21.Scaf5: 61372..60722	CM04-06A.Scaf5: 69650..70273	ATCC-27768.Scaf3: 73368..72748
Teichoic acid export ATP-binding protein TagH (EC 3.6.3.40)	AF52-21.Scaf12: 38837..39580	CM04-06A.Scaf15: 8981..9724	ATCC-27768.Scaf3: 196245..195502
Membrane protein involved in the export of O-antigen, teichoic acid lipoteichoic acids	AF52-21.Scaf14: 88192..89649		ATCC-27768.Scaf5: 131794..133056

### Sheet: Quinones
Gene /Protein related to Quinones	AF52-21T	CM04-06T	ATCC 27768T
2-heptaprenyl-1,4-naphthoquinone methyltransferase (EC 2.1.1.163)	AF52-21.Scaf14: 50208..50891	CM04-06A.Scaf1: 760392..759709
Electron transport complex protein RnfA	AF52-21.Scaf12: 46092..46724	CM04-06A.Scaf15: 16243..16875	ATCC-27768.Scaf3: 188001..187369
	AF52-21.Scaf8: 80810..81424	CM04-06A.Scaf2: 157530..156919	ATCC-27768.Scaf8: 43730..44341
Electron transport complex protein RnfB	AF52-21.Scaf12: 46741..47646	CM04-06A.Scaf15: 16891..17787	ATCC-27768.Scaf3: 187353..186454
Electron transport complex protein RnfC	AF52-21.Scaf12: 42672..43913	CM04-06A.Scaf15: 12850..14061	ATCC-27768.Scaf3: 191521..190196
Electron transport complex protein RnfD	AF52-21.Scaf12: 43913..44866	CM04-06A.Scaf15: 14061..15014	ATCC-27768.Scaf3: 190196..189237
	AF52-21.Scaf8: 79067..80095	CM04-06A.Scaf2: 159282..158245	ATCC-27768.Scaf8: 41992..43011
Electron transport complex protein RnfE	AF52-21.Scaf12: 45425..46087	CM04-06A.Scaf15: 15576..16238	ATCC-27768.Scaf3: 188668..188003
	AF52-21.Scaf8: 80092..80820	CM04-06A.Scaf2: 158248..157523	ATCC-27768.Scaf8: 43008..43733
Electron transport complex protein RnfG	AF52-21.Scaf12: 44863..45408	CM04-06A.Scaf15: 15011..15559	ATCC-27768.Scaf3: 189240..188686
F420H2:quinone oxidoreductase	AF52-21.Scaf20: 16316..17497
Heptaprenyl diphosphate synthase component I (EC 2.5.1.30)	AF52-21.Scaf1: 223454..223993	CM04-06A.Scaf1: 381659..382198	ATCC-27768.Scaf4: 12303..11758
Microsomal dipeptidase (EC 3.4.13.19)	AF52-21.Scaf2: 5281..6282	CM04-06A.Scaf10: 5031..6032	ATCC-27768.Scaf10: 50915..49926
Octaprenyl diphosphate synthase (EC 2.5.1.90) / Dimethylallyltransferase (EC 2.5.1.1) / (2E,6E)-farnesyl diphosphate synthase (EC 2.5.1.10) / Geranylgeranyl pyrophosphate synthetase (EC 2.5.1.29)		CM04-06A.Scaf1: 473857..474747	ATCC-27768.Scaf2: 124174..123293
Ubiquinone/menaquinone biosynthesis methyltransferase UbiE (EC 2.1.1.-) @ 2-heptaprenyl-1,4-naphthoquinone methyltransferase MenG (EC 2.1.1.163)		CM04-06A.Scaf10: 17887..18516	ATCC-27768.Scaf7: 119329..119943
		CM04-06A.Scaf10: 17887..18516	ATCC-27768.Scaf7: 119329..119943
Undecaprenyl diphosphate synthase (EC 2.5.1.31)	AF52-21.Scaf4: 65950..65237	CM04-06A.Scaf1: 292073..292786	ATCC-27768.Scaf4: 46136..45423
